# Inference based PICRUSt accuracy varies across sample types and functional categories

**DOI:** 10.1101/655746

**Authors:** Shan Sun, Roshonda B. Jones, Anthony A. Fodor

## Abstract

**Background:** Despite recent decreases in the cost of sequencing, shotgun metagenome sequencing remains more expensive compared with 16S rRNA amplicon sequencing. Methods have been developed to predict the functional profiles of microbial communities based on their taxonomic composition, and PICRUSt is the most widely used of these techniques. In this study, we evaluated the performance of PICRUSt by comparing the significance of the differential abundance of functional gene profiles predicted with PICRUSt to those from shotgun metagenome sequencing across different environments.

**Results:** We selected 7 datasets of human, non-human animal and environmental (soil) samples that have publicly available 16S rRNA and shotgun metagenome sequences. As we would expect based on previous literature, strong Spearman correlations were observed between gene compositions predicted with PICRUSt and measured with shotgun metagenome sequencing. However, these strong correlations were preserved even when the sample labels were shuffled. This suggests that simple correlation coefficient is a highly unreliable measure for the performance of algorithms like PICRUSt. As an alternative, we compared the performance of PICRUSt predicted genes to metagenome genes in inference models associated with metadata within each dataset. With this method, we found reasonable performance for human datasets, with PICRUSt performing better for inference on genes related to “house-keeping” functions. However, the performance of PICRUSt degraded sharply outside of human datasets when used for inference.

**Conclusion:** We conclude that the utility of PICRUSt for inference with the default database is likely limited outside of human samples and that development of tools for gene prediction specific to different non-human and environmental samples is warranted.
