## SupplementaryTable1 for "Inference based PICRUSt accuracy varies across sample types and functional categories"

### Sheet: Sheet1
Table S1. the locations of the 16S and metagenome sequencing data.
Study	Sample type	16S rRNA location	16S rRNA accession number	16S rRNA Sequences/sample	Metagenome location	Metagenome accession number	metagenome sequences/sample	Metadata category for inference	Sample size	Effect size of metatdata for 16S rRNA analysis*	Effect size of metadata for metagenome analysis*
Winglee et al. (2017)	Human gut	NCBI BioProject	PRJNA349463	100032	NCBI BioProject	PRJNA349463	10000000	Urban vs. rural	40	0.072*	0.10*
Yatsunenko et al. (2012)	Human gut	MG-RAST	mgp401	1789817	MG-RAST	mgp98	155890	US vs. non-US	84	0.056*	0.042*
Hicks et al. (2018)	Gorilla gut	MG-RAST	mgp10912	27013.1	NCBI BioProject	PRJNA382701	27825038	Wet vs. dry season	14	0.077	0.021
Wang et al. (2014)	Mouse gut	EBI ENA	ERP001970 and ERP004395	4599	MG-RAST	mgp5130	223123	Two enterotype clusters	11	0.22*	0.11
Hou et al. (2016)	Chicken gut	MG-RAST	mgp19742	6449.71	NCBI SRA	SRP083441	31138616	Lean vs. fat broiler chicken lines	25	0.10*	0.002
Mendes et al. (2017)	Soil	EBI	PRJEB14409	254481	MG-RAST	mgp12156	866603	Amazon dark earth vs. agricultural soil	27	0.60*	0.21*
Navarrete et al. (2015)	Soil	EBI	PRJEB8643	23462	MG-RAST	mgp837	3.04672e+07	Forest vs. deforested soil	14	0.42*	0.08
* Effect sizes were calculated with PERMANOVA test using function 'adonis' in R package 'vegan' with 999 permutations. OTU composition was used for 16S rRNA results and functional gene composition was used for metagenome.
